# EpiBrain: the brain’s epigenetic landscape in a snapshot

**DOI:** 10.64898/2026.01.22.701139

**Authors:** Maja Johnson, Aiden F Eno, Karl Stuntzner-Gibson, James W MacDonald, Theo K Bammler, Yijie Geng

## Abstract

Epigenetics connect nature with nurture and can help explain how genes, experiences, and the environment influence gene expression to promote individual differences in behavior and mental health. However, how these perturbations induce epigenetic changes across various regions of the brain remains largely unknown. To visualize changes in brain’s epigenetic landscape at a glance, we develop EpiBrain, a method utilizing whole-brain imaging and registration to capture epigenetic changes in the entire zebrafish brain in a snapshot. Using this method, we uncovered brain-wide epigenetic changes induced by brain activity, chemical exposures, and genetic mutations. We found that *gadd45b*, an immediate early gene with epigenetic modulatory activity, mediates experience-induced epigenetic changes in the brain, and that these changes contribute to brain activity and behavioral alterations. EpiBrain enables rapid and unbiased assessment of whole-brain epigenetic changes following physiological and disease-relevant perturbations and facilitates mechanistic discoveries at the molecular level.
