## Supplementary Data and Tables for "EpiBrain: the brain’s epigenetic landscape in a snapshot": EpiBrain Supplementary Tables.xlsx

### Sheet: Table 1
Supplementary Table 1. gRNA sequences.
Human gene ID	Zebrafish gene ID	gRNA #	Spacer (20 or 19 bp)	Target exon	Total No. of exons
SETD7	setd7	1	GTTTACACATACGAGGATGGAGG	1	6
		2	AGGGCTTTTTGCACAAACGGAGG	5	6
		3	AAGAGCCATACAGAGCCGTACGG	3	6
SETD2	setd2	1	GAAGGACCAAAAGTCGGTCACGG	2	19
		2	GTACCTGTTTCCGTTCAAGCAGG	2	19
		3	TCGATAAGGTCAAAGTAGGGAGG	2	19
ARID1B	arid1b	1	GGATCGCTCGTCCAAAACCGGGG	1	22
		2	GAAAGCTAAAGCGTTCACCTGGG	1	22
		3	GAGTAAGACCCATGTCATCGTGG	4	22
SYNGAP1	syngap1a	1	GCTGTCGAAATGGCTGTGTAGGG	3	24
		2	GCGAGCCGTCAAACCAAACAAGG	6	24
		3	GCTGAAGTTATGGATCATCGAGG	7	24
	syngap1b	1	GGCCAAGAGTCAGCCCAAGCTGG	5	26
		2	TGCATCAGACGAGTCCTGTGAGG	6	26
		3	GTGGGTGGGATCTCCATGCTTGG	4	26
GADD45A	gadd45aa	1	CGCAGGGATGTATTACAGTCGGG	2	4
		2	CGACGACGATGTGAAAGATGTGG	3	4
		3	GAACTCGGTGATTAAGGCTCTGG	2	4
	gadd45ab	1	GGACTCTGTTGAAAAGGCACTGG	2	4
		2	GACACAAGACCACGTTGTCTGGG	2	4
		3	CGTCTGGCAGAGATCCTGGAGGG	2	4
GADD45B	gadd45ba	1	GCATCCAACGACTTCTTCCAGGG	1	4
		2	GCCGCGTTATTTCTACAGAATGG	2	4
		3	GGACACCGTGAGCCAAGCATTGG	2	4
	gadd45bb	1	CGGCATGAGGCGTCTGGCACAGG	3	4
		2	GACAGTGAGTGAAGCTCTGGAGG	2	4
		3	GGAAGTGGGAAGTTACTGCAAGG	4	4
GADD45G	gadd45ga	1	GACTGCCGGAACAGCACTAGAGG	2	4
		2	GGGTCACTGAGGGTGCACAAAGG	3	4
		3	CGTGGGCTGCGATCAAGACGAGG	3	4
	gadd45gb.1	1	GAGCACTGAGCTCTCTCGCTGGG	1	3
		2	GCAAACGACTCCCTCACCATCGG	1	3
		3	GGCAGACTCGTACACCCCGATGG	1	3
TET1	tet1	1	GGGGTATCCAAAAACCTCATTGG	3	11
		2	GTGGAGGTCGTAGTGTACACTGG	5	11
		3	GGAGGGGATCCCACGCAGCGTGG	6	11
TET2	tet2	1	CGAAGTCTTGTCTCAGCAGAAGG	2	10
		2	GACACGCACATGTTCTCCTAAGG	6	10
		3	TGGATCTTATACATTGCCCCCGG	2	10
TET3	tet3	1	GGAAGTATTTCCCAGACACCAGG	2	11
		2	GGAGTGTCCAGGTAGCGCAATGG	3	11
		3	GGAAGCCGTTCGCATTGAAAAGG	5	11

### Sheet: Table 2
Supplementary Table 2. Number of larvae imaged in each experimental group.
	Figure 1	Treatment n number	control n number
H3K27me3 UNC1999	C	20	20
H3K27me3 GSK-J4	D	20	16
H3K27ac C646	E	20	20
H3K27ac VPA	F	20	20
H3K9me3 setd-2	G	21	20
tet1 KO	H	20	25
tet2 KO	I	23	25
tet3 KO	J	21	25
Decabitine	K	10	20
H3K4me1 setd7	L	21	18
H3K4me3 setd7	M	12	19
H3K9me2 unc0642	N	20	12
H3K9ac c646	O	26	23
	Figure 2	Treatment n number	control n number
H3K27me3 flumequine	A	23	20
H3K27me3 bpa	B	19	20
ERK flumequine	C	13	20
ERK bpa	D	13	8
5mC etoh	E	21	20
ERK EtOH	F	20	20
H3K27ac arid-1b KO	G	20	20
ERK arid-1b KO	H	20	20
ERK syngap-1b KO	I	10	20
H3K27me3 syngap-1ab KO	J	12	20
H3K27ac syngap-1ab KO	K	20	21
H3K36me3 syngap-1ab KO	L	12	20
Iso 5mc	M	13	20
ERK iso	N	22	21
	Figure 3	Treatment n number	control n number
ERK immediate PTZ	A	20	20
ERK 24 hr PTZ	B	21	21
H3K27me3	D	19	20
H3K36me3	E	20	20
H3K27ac	F	20	20
5mC	I	21	22
5hmC	L	21	22
H3K4me1	O	21	20
H3K4me3	P	22	23
H3K9ac	Q	20	17
H3K9me2	R	23	20
Figure 4	Treatment n number	Control n number
4C
gadd45ba	20	26
gadd45bb	20	20
4D	n number
PTZ	21
gadd45b	21
gadd45b ptz	20
UT	25
DMSO	22
4E
PTZ	21
gadd45b	21
gadd45b ptz	25
UT	20
DMSO	21
Supplementary Figure 10	N Number
5hmC
gadd45a	20
gadd45a ptz	21
gadd45g	21
gadd45g ptz	19
UT	25
PTZ	21
ERK
gadd45a	20
gadd45a ptz	20
gadd45g	21
gadd45g ptz	20
UT	20
PTZ	21

### Sheet: Table 3
Supplementary Table 3. qPCR primer sequences.
Gene	Forward primer	Reverse primer
gadd45aa	ATCCAGGCTTTCTGCTGCGA	GGACGCATGTGGAACCGTG
gadd45ab	CGTGTGGAGATAACGCAACGG	CACGTTGTCTGGGTCCACATT
gadd45ba	TGCAACTCCTAGCGACTTTTGG	GGCTCACGGTGTCCATTTTTGT
gadd45bb	CGCTCATCCAAGCCTTCTGC	CGGCTTGGGGGTTAGTAACAA
gadd45ga	GCATACTTGTAACGCGCCCC	TGCCAAAGTCCCATCAGCGT
gadd45gb	TCTCATCCAGAAGCCCAGCG	CACGCTGTCTGGGTCAACATTC
fosab	CTCAACCAGACTCAGGAGTTCAC	GTTGTAGGATTGAGCTGCGCC
actb1	CATTCTCTTAAGTCGACAACCCC	TCCCATACCAACCATGACACC

### Sheet: Table 4
Supplementary Table 4. HCR probe design.
Genes	RNA target sequence
gadd45ba	AgAACCAACUUCUCAggCACAgAgAAgCgAgUAAAggAAUACUgCAACUCCUAgCgACUUUUggAUUAUACUCCgAACACUAUACACACUUUgACUggAUUUUAAUAUUUCCgAgUUUAUCCggAgACUUgUggAUUACCACUAUUUgAAgCAAAAUgACCCUggAAgAAgUCgUUggAUgCAACAUUACUgAUACAAAAAUggACACCgUgAgCCAAgCAUUggAAgAgCUgCUggUAgCAgCACAgAggCAggACUgUCUCACAgUCggCgUUUAUgAgUCUgCAAAACUAAUgAAUgUAgAUCCAgACUgCgUUgUgCUgUgCAUUCUggCCACCgAUgAggAggAUCUggACgACAUUgCgCUgCAgAUUCACUUCACgCUCCUgCAggCgUUCU…
gadd45bb	AAAACACgAgUCgAgACAgUgUCgCACCAAgAggUAUCUACgAgAgAgAgAAAACCCACACgAAACCUCUgUggAUUACUACUgCCACACAACAUCgACUUAUUCUgUggAAUUAUACCUACUAUUUggUggAAUUUCCAgUUgUggAUUAUAAACACUUUACggAUAAACAUgACUCUggAggAAgUUgUUggAUgCAACAgCACUgAgAgAAAAAUggAgACAgUgAgUgAAgCUCUggAggAgCUgCUAAUggCUgCACAgCgACAAAACUgUCUgACAgUUggAgUCUACgAgUCUgCACAACUCAUgAAUgUggAUCCAgACAgCgUggUgCUgUgCgUUCUAgCCACCgAUgAggAggACgAgAAUgAUgUUgCgCUUCAgAUCCACUUCACg…
elavl3	UAgAUCAUAUCAUCUUUgUACgUCAAgAAUggUUACUAUAAUUAgCACCAUggAAACUCAggUgUCCAAUggUCCgAgCggAACCAgCCUgCCUAACggCCCUgUCAUUAgCACUAACggCgCCACAgAUgACAgCAAAACUAACCUgAUCgUCAACUACCUgCCUCAgAACAUgACCCAggAAgAgUUCAAgAgCCUCUUUggCAgCAUCggggAAAUCgAgUCCUgCAAAUUggUCAgAgACAAgAUCACAggCCAgAgCUUgggAUAUggCUUUgUAAACUAUgUggAUCCCAACgACgCCgACAAggCUAUCAACACgCUCAACggUCUCAAACUgCAgACCAAAACAAUCAAggUgUCUUACgCCAggCCCAgCUCAgCUUCCAUCCgCgAUgC…
